# CA1 pyramidal cell diversity is rooted in the time of neurogenesis

**DOI:** 10.1101/2021.03.07.433031

**Authors:** Davide Cavalieri, Alexandra Angelova, Anas Islah, Catherine Lopez, Marco Bocchio, Agnès Baude, Rosa Cossart

## Abstract

Cellular diversity supports the computational capacity and flexibility of cortical circuits. Accordingly, principal neurons at the CA1 output node of the hippocampus are increasingly recognized as a heterogeneous population. Their genes, molecular content, intrinsic morpho-physiology, connectivity, and function seem to segregate along the main anatomical axes of the hippocampus. Since these axes reflect the temporal order of principal cell neurogenesis, we directly examined the relationship between birthdate and CA1 pyramidal neuron diversity, focusing on the ventral hippocampus. We used a genetic fate-mapping approach that allowed tagging three groups of age-matched principal neurons: pioneer, early- and late-born. Using a combination of neuroanatomy, slice physiology, connectivity tracing and cFos staining, we show that birthdate is a strong predictor of CA1 principal cell diversity. We unravel a subpopulation of pioneer neurons recruited in familiar environments with remarkable positioning, morpho-physiological features, and connectivity. Therefore, despite the expected plasticity of hippocampal circuits, given their role in learning and memory, the diversity of their main components is significantly predetermined at the earliest steps of development.
