## Supplementary material for "CA1 pyramidal cell diversity is rooted in the time of neurogenesis": Statistics Tests

Experiment	Variables	Sofware	TEST	Type	test for?	Tested	P value	P adjusted	alpha	Reject H0?	Multiple Comparisons?	Correction?	CI	CI values [1]	CI values [2]
Cell Location	Dorsal distributions	MATLAB	_Bootstrap		pairwise	dE12 vs dE14	<0.0001	<0.0001	0.05	1	_Bootstrap (median)	Bonf_Holm	95%	18.18	33
					pairwise	dE12 vs dE16	<0.0001	<0.0001	0.05	1	_Bootstrap (median)	Bonf_Holm	95%	41	55.725
					pairwise	dE14 vs dE16	<0.0001	<0.0001	0.05	1	_Bootstrap (median)	Bonf_Holm	95%	21	25
Cell Location	Ventral distributions	MATLAB	_Bootstrap		pairwise	vE12 vs vE14	0.0175	0.0175	0.05	1	_Bootstrap (median)	Bonf_Holm	95%	3.13	57.72
					pairwise	vE12 vs vE16	<0.0001	<0.0001	0.05	1	_Bootstrap (median)	Bonf_Holm	95%	53.93	109.57
					pairwise	vE14 vs vE16	<0.0001	<0.0001	0.05	1	_Bootstrap (median)	Bonf_Holm	95%	44.47	59.32
Cfos	FAM distance run	GraphPad Prism	one-way ANOVA	RM	trend		0.0044	/	0.05	1			95% CI of slope	-242.9500	-1077.2000
Cfos	NOV vs FAM	GraphPad Prism	one-way ANOVA	ordinary	main effect		0.0001	/	0.05	1	yes	Bonferroni
						Nov vs. Fam1	ns	0.4026	0.05	No		Dunn's
						Nov vs. Fam2	**	0.0018	0.05	Yes		Dunn's
						Nov vs. Fam3	**	0.0024	0.05	Yes		Dunn's
Cfos	Cfos count x image	GraphPad Prism	Kruskal-Wallis test		main effect		0.0059	/	0.05	1
		MATLAB	_Bootstrap			HC vs Fam	1.00E-04	0.00029997	0.05	1	_Bootstrap (median)	Bonf_Holm	95%	-4.9670	-3.0406
		MATLAB				HC vs Nov	1.00E-04	0.00029997	0.05	1	_Bootstrap (median)	Bonf_Holm	95%	-6.6698	-4.4160
		MATLAB				Fam vs Nov	0.0030997	0.0030997	0.05	1	_Bootstrap (median)	Bonf_Holm	95%	-2.5832	-0.4826
Cfos	Cfos count x animal	GraphPad Prism	Kruskal-Wallis test		main effect				0.05
		MATLAB	_Bootstrap			E12 vs E14	0.00019998	0.00059994	0.05	1	_Bootstrap (mean)	Bonf_Holm	95%		-1.9946
		MATLAB				E12 vs E16	0.00029997	0.00059994	0.05	1	_Bootstrap (mean)	Bonf_Holm	95%	-7.8606	-2.5430
		MATLAB				E14 vs E16	0.11119	0.11119	0.05	0	_Bootstrap (mean)	Bonf_Holm	95%	-3.4342	0.8905
Cfos	Cfos+/Tdt+ - birthdate	MATLAB	_Bootstrap		pairwise	E12 vs E14	0.4644	0.4644	0.05	0	_Bootstrap (mean)	Bonf_Holm	95%	-0.0205	0.0192
Cfos						E12 vs E16	0.0011	0.0022	0.05	1	_Bootstrap (mean)	Bonf_Holm	95%	0.0097	0.0483
Cfos						E14 vs E16	0.0003	0.0009	0.05	1	_Bootstrap (mean)	Bonf_Holm	95%	0.0137	0.0459
Cfos	Cfos+/Tdt+ birthdate x condition	MATLAB	_Bootstrap		pairwise	E12: HvsF	0	0	0.05	1	_Bootstrap (mean)	Bonf_Holm	95%	-0.151428571	-0.044761905
Cfos						E12: HvsN	0.0413	0.2904	0.05	0	_Bootstrap (mean)	Bonf_Holm	95%	-0.061320877	0.004022317
Cfos						E12: FvsN	0.0055	0.066	0.05	0	_Bootstrap (mean)	Bonf_Holm	95%	0.014869599	0.122911639
Cfos		0.364809082	0.726446676	0.825417202		E14: HvsF	0.3289	0.7002	0.05	0	_Bootstrap (mean)	Bonf_Holm	95%	-0.033464998	0.020765808
Cfos						E14: HvsN	0.0149	0.1639	0.05	0	_Bootstrap (mean)	Bonf_Holm	95%	-0.063426158	-0.003328799
Cfos						E14: FvsN	0.0464	0.2891	0.05	0	_Bootstrap (mean)	Bonf_Holm	95%	-0.058190294	0.003593926
Cfos						E16: HvsF	0.0019	0.0266	0.05	1	_Bootstrap (mean)	Bonf_Holm	95%	-0.074235808	-0.013713753
Cfos						E16: HvsN	0.0357	0.3213	0.05	0	_Bootstrap (mean)	Bonf_Holm	95%	-0.03967819	0.001565987
Cfos						E16: FvsN	0.0726	0.363	0.05	0	_Bootstrap (mean)	Bonf_Holm	95%	-0.007805487	0.057696697
Cfos	Cfos+/Tdt+ birthdate x condition	MATLAB	_Bootstrap		pairwise	H: E12vsE14	0.2334	0.7504	0.05	0	_Bootstrap (mean)	Bonf_Holm	95%	-0.038116032	0.019629861
Cfos						H: E12vsE16	0.0363	0.3213	0.05	0	_Bootstrap (mean)	Bonf_Holm	95%	-0.001712146	0.047619048
Cfos						H: E14vsE16	0.0004	0.0068	0.05	1	_Bootstrap (mean)	Bonf_Holm	95%	0.012781512	0.054585153
Cfos						F: E12vsE14	0.0005	0.008	0.05	1	_Bootstrap (mean)	Bonf_Holm	95%	0.028435049	0.135410842
Cfos						F: E12vsE16	0.0025	0.0325	0.05	1	_Bootstrap (mean)	Bonf_Holm	95%	0.023555833	0.136169682
Cfos						F: E14vsE16	0.4465	0.6578	0.05	0	_Bootstrap (mean)	Bonf_Holm	95%	-0.03762337	0.0299111
Cfos						N: E12vsE14	0.1876	0.7504	0.05	0	_Bootstrap (mean)	Bonf_Holm	95%	-0.049652541	0.018894894
Cfos						N: E12vsE16	0.0165	0.165	0.05	0	_Bootstrap (mean)	Bonf_Holm	95%	0.00270106	0.062356996
Cfos						N: E14vsE16	0.001	0.015	0.05	1	_Bootstrap (mean)	Bonf_Holm	95%	0.017935683	0.079682413
Patch clamp CC	Input/Output curve	GraphPad Prism	two-way ANOVA	ordinary	main effect	current	<0.0001		0.05	1				F (2, 540) = 25.65
						birthdate	<0.0001		0.05	1				F (19, 540) = 10.71
						interaction	>0.9999		0.05	0				F (38, 540) = 0.2355
					pairwise	E14.5 vs. E12.5		<0.0001	0.05	1	GraphPad Prism	Tukey's	95%	5.205	11.14
						E16.5 vs. E12.5		0.6451	0.05	0	GraphPad Prism	Tukey's	95%	-1.882	4.187
						E16.5 vs. E14.5		<0.0001	0.05	1	GraphPad Prism	Tukey's	95%	-9.906	-4.135
Patch clamp CC	InputR	MATLAB			pairwise	E12.5 vs E14.5	0.0082	0.0246	0.05	1	_Bootstrap (median)	bonf_holm	95%	-89.7157	-11.1531
	InputR	MATLAB				E12.5 vs E16.5	0.1741	0.3482	0.05	0	_Bootstrap (median)	bonf_holm	95%	-74.6118	21.87605
	InputR	MATLAB				E14.5 vs E16.5	0.2968	0.3482	0.05	0	_Bootstrap (median)	bonf_holm	95%	-24.05325	72.91745
Patch clamp CC	Tau	MATLAB			pairwise	E12.5 vs E14.5	0.2902	0.2902	0.05	0	_Bootstrap (median)	bonf_holm	95%	-7.404775	3.42435
	Tau	MATLAB				E12.5 vs E16.5	0.0088	0.0264	0.05	1	_Bootstrap (median)	bonf_holm	95%	-8.82495	-1.68625
	Tau	MATLAB				E14.5 vs E16.5	0.0625	0.125	0.05	0	_Bootstrap (median)	bonf_holm	95%	-8.3821	1.7621
Patch clamp CC	Cm	MATLAB			pairwise	E12.5 vs E14.5	0.1174	0.3522	0.05	0	_Bootstrap (median)	bonf_holm	95%	-26.29345	94.558
	Cm	MATLAB				E12.5 vs E16.5	0.3507	0.3507	0.05	0	_Bootstrap (median)	bonf_holm	95%	-57.0577	57.973
	Cm	MATLAB				E14.5 vs E16.5	0.1191	0.3522	0.05	0	_Bootstrap (median)	bonf_holm	95%	-85.32925	12.3933
Patch clamp CC	Threshold	MATLAB			pairwise	E12.5 vs E14.5	0.5356	0.5536	0.05	0	_Bootstrap (median)	bonf_holm	95%	-4.7821	6.42395
	Threshold	MATLAB				E12.5 vs E16.5	0.2768	0.5536	0.05	0	_Bootstrap (median)	bonf_holm	95%	-6.445	4.93465
	Threshold	MATLAB				E14.5 vs E16.5	0.0633	0.1899	0.05	0	_Bootstrap (median)	bonf_holm	95%	-4.9697	0.4376
Patch clamp CC	Amplitude	MATLAB			pairwise	E12.5 vs E14.5	0.3004	0.6008	0.05	0	_Bootstrap (median)	bonf_holm	95%	-18.68015	6.5793
	Amplitude	MATLAB				E12.5 vs E16.5	0.3478	0.6008	0.05	0	_Bootstrap (median)	bonf_holm	95%	-14.69015	17.61255
	Amplitude	MATLAB				E14.5 vs E16.5	0.1456	0.4368	0.05	0	_Bootstrap (median)	bonf_holm	95%	-6.3432	17.722
Patch clamp CC	FWHM	MATLAB			pairwise	E12.5 vs E14.5	0.672	1.1206	0.05	0	_Bootstrap (median)	bonf_holm	95%	-0.2	0.15
	FWHM	MATLAB				E12.5 vs E16.5	0.5436	1.6308	0.05	0	_Bootstrap (median)	bonf_holm	95%	-0.3	0.1
	FWHM	MATLAB				E14.5 vs E16.5	0.5603	1.6308	0.05	0	_Bootstrap (median)	bonf_holm	95%	-0.2	0.1
Patch clamp CC	fAHP	MATLAB			pairwise	E12.5 vs E14.5	0.3933	0.3933	0.05	0	_Bootstrap (median)	bonf_holm	95%	-3.24275	4.4279
	fAHP	MATLAB				E12.5 vs E16.5	0.0488	0.0976	0.05	0	_Bootstrap (median)	bonf_holm	95%	-8.24355	0.75135
	fAHP	MATLAB				E14.5 vs E16.5	0.0205	0.0615	0.05	0	_Bootstrap (median)	bonf_holm	95%	-7.69375	-0.2065
Patch clamp CC	SagV	MATLAB			pairwise	E12.5 vs E14.5	0.0026	0.0078	0.05	1	_Bootstrap (median)	bonf_holm	95%	1.74075	6.048
	SagV	MATLAB				E12.5 vs E16.5	0.0641	0.1282	0.05	0	_Bootstrap (median)	bonf_holm	95%	-0.8918	4.42775
	SagV	MATLAB				E14.5 vs E16.5	0.1095	0.1282	0.05	0	_Bootstrap (median)	bonf_holm	95%	-4.988475	0.63295
Patch clamp CC	SagR	MATLAB			pairwise	E12.5 vs E14.5	0.0052	0.0156	0.05	1	_Bootstrap (median)	bonf_holm	95%	0.0136675	0.110523
	SagR	MATLAB				E12.5 vs E16.5	0.2491	0.3578	0.05	0	_Bootstrap (median)	bonf_holm	95%	-0.06161	0.09175
	SagR	MATLAB				E14.5 vs E16.5	0.1789	0.3578	0.05	0	_Bootstrap (median)	bonf_holm	95%	-0.12064	0.0261
Patch clamp CC	RebV	MATLAB			pairwise	E12.5 vs E14.5	0.0021	0.0063	0.05	1	_Bootstrap (median)	bonf_holm	95%	-3.8179	-1.292025
	RebV	MATLAB				E12.5 vs E16.5	0.0269	0.0538	0.05	0	_Bootstrap (median)	bonf_holm	95%	-3.17505	0.0602
	RebV	MATLAB				E14.5 vs E16.5	0.2233	0.2233	0.05	0	_Bootstrap (median)	bonf_holm	95%	-0.5627	2.5768
Patch clamp CC	x2XRheoBase	MATLAB			pairwise	E12.5 vs E14.5	0.1302	0.3906	0.05	0	_Bootstrap (median)	bonf_holm	95%	-20	200
	x2XRheoBase	MATLAB				E12.5 vs E16.5	0.3707	0.576	0.05	0	_Bootstrap (median)	bonf_holm	95%	-60	160
	x2XRheoBase	MATLAB				E14.5 vs E16.5	0.288	0.576	0.05	0	_Bootstrap (median)	bonf_holm	95%	-100	40	p_value_PERM
Patch clamp CC	InputR	MATLAB	correl_to_location				0.124		0.05	0	_Bootstrap (correl)		95%	-0.515893252	0.146895175	0.1395
Patch clamp CC	Tau	MATLAB	correl_to_location				0.4413		0.05	0	_Bootstrap (correl)		95%	-0.373684781	0.336579859	0.47
Patch clamp CC	Cm	MATLAB	correl_to_location				0.1015		0.05	0	_Bootstrap (correl)		95%	-0.159124968	0.549544903	0.1003
Patch clamp CC	Threshold	MATLAB	correl_to_location				0.3003		0.05	0	_Bootstrap (correl)		95%	-0.400339325	0.554171149	0.2281
Patch clamp CC	Amplitude	MATLAB	correl_to_location				0.1011		0.05	0	_Bootstrap (correl)		95%	-0.70816714	0.204587175	0.036
Patch clamp CC	FWHM	MATLAB	correl_to_location				0.2346		0.05	0	_Bootstrap (correl)		95%	-0.197601325	0.38296305	0.2894
Patch clamp CC	fAHP	MATLAB	correl_to_location				0.1706		0.05	0	_Bootstrap (correl)		95%	-0.484020527	0.185627015	0.1969
Patch clamp CC	SagV	MATLAB	correl_to_location				0.263		0.05	0	_Bootstrap (correl)		95%	-0.261904321	0.461379767	0.2703
Patch clamp CC	SagR	MATLAB	correl_to_location				0.4111		0.05	0	_Bootstrap (correl)		95%	-0.319284594	0.402137444	0.4143
Patch clamp CC	RebV	MATLAB	correl_to_location				0.1338		0.05	0	_Bootstrap (correl)		95%	-0.54921535	0.17128853	0.1387
Patch clamp CC	2XRheoBase	MATLAB	correl_to_location				0.165		0.05	0	_Bootstrap (correl)		95%	-0.244285568	0.658193048	0.1126
Patch clamp VC	sEPSC-Frequency	MATLAB			pairwise	E12.5 vs E14.5	0.3386	0.3386	0.05	0	_Bootstrap (median)	bonf_holm	95%	-6.36	4.253
	sEPSC-Frequency	MATLAB				E12.5 vs E16.5	0.1689	0.4845	0.05	0		bonf_holm	95%	-2.019	6.374
	sEPSC-Frequency	MATLAB				E14.5 vs E16.5	0.1615	0.4845	0.05	0		bonf_holm	95%	-1.738	8.383
Patch clamp VC	sEPSC-Amplitude	MATLAB			pairwise	E12.5 vs E14.5	0.1076	0.3228	0.05	0	_Bootstrap (median)	bonf_holm	95%	-1.3801	7.8559
	sEPSC-Amplitude	MATLAB				E12.5 vs E16.5	0.4012	0.4012	0.05	0		bonf_holm	95%	-3.2936	5.9174
	sEPSC-Amplitude	MATLAB				E14.5 vs E16.5	0.1528	0.3228	0.05	0		bonf_holm	95%	-5.4429	1.35165
Patch clamp VC	sEPSC-Area	MATLAB			pairwise	E12.5 vs E14.5	0.186	0.558	0.05	0	_Bootstrap (median)	bonf_holm	95%	-21	104.5937802
	sEPSC-Area	MATLAB				E12.5 vs E16.5	0.4764	0.4764	0.05	0		bonf_holm	95%	-70	87
	sEPSC-Area	MATLAB				E14.5 vs E16.5	0.2294	0.558	0.05	0		bonf_holm	95%	-80.6586531	27
Patch clamp VC	sEPSC-Rise	MATLAB			pairwise	E12.5 vs E14.5	0.222	0.444	0.05	0	_Bootstrap (median)	bonf_holm	95%	-0.6	0.15
	sEPSC-Rise	MATLAB				E12.5 vs E16.5	0.1453	0.4359	0.05	0		bonf_holm	95%	-0.85	0.15
	sEPSC-Rise	MATLAB				E14.5 vs E16.5	0.4981	0.4981	0.05	0		bonf_holm	95%	-0.75	0.5
Patch clamp VC	sEPSC-HW	MATLAB			pairwise	E12.5 vs E14.5	0.0989	0.2967	0.05	0	_Bootstrap (median)	bonf_holm	95%	-1.2	0.4
	sEPSC-HW	MATLAB				E12.5 vs E16.5	0.108	0.2967	0.05	0		bonf_holm	95%	-5.225	0.4
	sEPSC-HW	MATLAB				E14.5 vs E16.5	0.2972	0.2972	0.05	0		bonf_holm	95%	-4.9	1
Patch clamp VC	sEPSC-Decay	MATLAB			pairwise	E12.5 vs E14.5	0.5435	1.3971	0.05	0	_Bootstrap (median)	bonf_holm	95%	-0.7	0.9
	sEPSC-Decay	MATLAB				E12.5 vs E16.5	0.578	1.087	0.05	0		bonf_holm	95%	-2.8	0.95
	sEPSC-Decay	MATLAB				E14.5 vs E16.5	0.4657	1.3971	0.05	0		bonf_holm	95%	-2.675	1.1
Patch clamp VC	sEPSC-Tau	MATLAB			pairwise	E12.5 vs E14.5	0.3774	1.1322	0.05	0	_Bootstrap (median)	bonf_holm	95%	-0.826825687	1.162047602
	sEPSC-Tau	MATLAB				E12.5 vs E16.5	0.7588	1.246	0.05	0		bonf_holm	95%	-3.82629709	1.132639819
	sEPSC-Tau	MATLAB				E14.5 vs E16.5	0.623	1.246	0.05	0		bonf_holm	95%	-4.422609452	1.317547963
Patch clamp VC	sEPSC-F-Area	MATLAB			pairwise	E12.5 vs E14.5	0.3035	0.607	0.05	0	_Bootstrap (median)	bonf_holm	95%	-866.3959674	1352.042333
	sEPSC-F-Area	MATLAB				E12.5 vs E16.5	0.1561	0.4683	0.05	0		bonf_holm	95%	-332.9953621	1394.018101
	sEPSC-F-Area	MATLAB				E14.5 vs E16.5	0.401	0.607	0.05	0		bonf_holm	95%	-587.2418808	1205.887125
Patch clamp VC	sIPSC-Frequency	MATLAB			pairwise	E12.5 vs E14.5	0.141	0.282	0.05	0	_Bootstrap (median)	bonf_holm	95%	-21.0935	6.093
	sIPSC-Frequency	MATLAB				E12.5 vs E16.5	0.4526	0.4526	0.05	0		bonf_holm	95%	-12.607	16.465
	sIPSC-Frequency	MATLAB				E14.5 vs E16.5	0.0525	0.1575	0.05	0		bonf_holm	95%	-3.298	20.95
Patch clamp VC	sIPSC-Amplitude	MATLAB			pairwise	E12.5 vs E14.5	0.4459	0.8238	0.05	0	_Bootstrap (median)	bonf_holm	95%	-9.8655	14.052
	sIPSC-Amplitude	MATLAB				E12.5 vs E16.5	0.3755	1.1265	0.05	0		bonf_holm	95%	-5.8285	14.468
	sIPSC-Amplitude	MATLAB				E14.5 vs E16.5	0.4119	1.1265	0.05	0		bonf_holm	95%	-5.083	11.464
Patch clamp VC	sIPSC-Area	MATLAB			pairwise	E12.5 vs E14.5	0.4106	0.7434	0.05	0	_Bootstrap (median)	bonf_holm	95%	-153.3216038	249
	sIPSC-Area	MATLAB				E12.5 vs E16.5	0.2659	0.7977	0.05	0		bonf_holm	95%	-106.3216038	231
	sIPSC-Area	MATLAB				E14.5 vs E16.5	0.3717	0.7977	0.05	0		bonf_holm	95%	-182	209.0984235
Patch clamp VC	sIPSC-Rise	MATLAB			pairwise	E12.5 vs E14.5	0.3674	1.1022	0.05	0	_Bootstrap (median)	bonf_holm	95%	-0.1	0.6
	sIPSC-Rise	MATLAB				E12.5 vs E16.5	0.4908	1.1022	0.05	0		bonf_holm	95%	-0.5	0.55
	sIPSC-Rise	MATLAB				E14.5 vs E16.5	0.5284	0.9816	0.05	0		bonf_holm	95%	-0.5	0.1
Patch clamp VC	sIPSC-HW	MATLAB			pairwise	E12.5 vs E14.5	0.2266	0.2266	0.05	0	_Bootstrap (median)	bonf_holm	95%	-1.5	3.3
	sIPSC-HW	MATLAB				E12.5 vs E16.5	0.0596	0.1192	0.05	0		bonf_holm	95%	-6.05	1.2
	sIPSC-HW	MATLAB				E14.5 vs E16.5	0.0379	0.1137	0.05	0		bonf_holm	95%	-7.3	0.3
Patch clamp VC	sIPSC-Decay	MATLAB			pairwise	E12.5 vs E14.5	0.4093	0.4093	0.05	0	_Bootstrap (median)	bonf_holm	95%	-3.65	4.2
	sIPSC-Decay	MATLAB				E12.5 vs E16.5	0.1596	0.3192	0.05	0		bonf_holm	95%	-5.55	1.9
	sIPSC-Decay	MATLAB				E14.5 vs E16.5	0.0959	0.2877	0.05	0		bonf_holm	95%	-6.4	1.7
Patch clamp VC	sIPSC-Tau	MATLAB			pairwise	E12.5 vs E14.5	0.2826	0.2826	0.05	0	_Bootstrap (median)	bonf_holm	95%	-2.69082208	3.64439254
	sIPSC-Tau	MATLAB				E12.5 vs E16.5	0.0451	0.1044	0.05	0		bonf_holm	95%	-7.012753535	0.554679792
	sIPSC-Tau	MATLAB				E14.5 vs E16.5	0.0348	0.1044	0.05	0		bonf_holm	95%	-7.87338982	0.698903415
Patch clamp VC	sIPSC-F-Area	MATLAB			pairwise	E12.5 vs E14.5	0.2422	0.4844	0.05	0	_Bootstrap (median)	bonf_holm	95%	-15903.44879	10387.15586
	sIPSC-F-Area	MATLAB				E12.5 vs E16.5	0.3715	0.4844	0.05	0		bonf_holm	95%	-6026.310343	13984.30233
	sIPSC-F-Area	MATLAB				E14.5 vs E16.5	0.1496	0.4488	0.05	0		bonf_holm	95%	-4456.49998	16458.11611
Patch clamp VC	EI-ratio-Frequency	MATLAB			pairwise	E12.5 vs E14.5	0.2955	0.6093	0.05	0	_Bootstrap (median)	bonf_holm	95%	-0.064045475	0.31880778
	EI-ratio-Frequency	MATLAB				E12.5 vs E16.5	0.2031	0.6093	0.05	0		bonf_holm	95%	-0.059201933	0.341533959
	EI-ratio-Frequency	MATLAB				E14.5 vs E16.5	0.3117	0.591	0.05	0		bonf_holm	95%	-0.062309403	0.133466995
Patch clamp VC	EI-ratio-Amplitude	MATLAB			pairwise	E12.5 vs E14.5	0.0101	0.0202	0.05	1	_Bootstrap (median)	bonf_holm	95%	0.031435879	0.209444919
	EI-ratio-Amplitude	MATLAB				E12.5 vs E16.5	0.2061	0.2061	0.05	0		bonf_holm	95%	-0.093041433	0.088661664
	EI-ratio-Amplitude	MATLAB				E14.5 vs E16.5	0.0059	0.0177	0.05	1		bonf_holm	95%	-0.193281186	-0.057358908
Patch clamp VC	EI-ratio-Area	MATLAB			pairwise	E12.5 vs E14.5	0.1699	0.3852	0.05	0	_Bootstrap (median)	bonf_holm	95%	-0.078500594	0.150631394
	EI-ratio-Area	MATLAB				E12.5 vs E16.5	0.3018	0.3398	0.05	0		bonf_holm	95%	-0.196047452	0.136376775
	EI-ratio-Area	MATLAB				E14.5 vs E16.5	0.1284	0.3852	0.05	0		bonf_holm	95%	-0.178240121	0.045553717
Patch clamp VC	EI-ratio-f-Area	MATLAB			pairwise	E12.5 vs E14.5	0.1954	0.5862	0.05	0	_Bootstrap (median)	bonf_holm	95%	-0.027593943	0.12786397
	EI-ratio-f-Area	MATLAB				E12.5 vs E16.5	0.3449	0.6506	0.05	0		bonf_holm	95%	-0.070788026	0.143635492
	EI-ratio-f-Area	MATLAB				E14.5 vs E16.5	0.3253	0.6506	0.05	0		bonf_holm	95%	-0.05937305	0.037738118
Patch clamp VC	sEPSC_Frequency	MATLAB	correl_to_location				0.0017		0.05	1	_Bootstrap (correl)		95%	0.186002584	0.709846143	0.002
Patch clamp VC	sEPSC_Amplitude	MATLAB	correl_to_location				0.4899		0.05	0	_Bootstrap (correl)		95%	-0.449321187	0.440723144	0.4495
Patch clamp VC	sEPSC_Area	MATLAB	correl_to_location				0.1494		0.05	0	_Bootstrap (correl)		95%	-0.235635818	0.537483965	0.1004
Patch clamp VC	sEPSC_Rise	MATLAB	correl_to_location				0.1922		0.05	0	_Bootstrap (correl)		95%	-0.416065104	0.200228027	0.218
Patch clamp VC	sEPSC_HW	MATLAB	correl_to_location				0.1857		0.05	0	_Bootstrap (correl)		95%	-0.144855269	0.393019921	0.2627
Patch clamp VC	sEPSC_Decay	MATLAB	correl_to_location				0.1617		0.05	0	_Bootstrap (correl)		95%	-0.111412068	0.386454013	0.2543
Patch clamp VC	sEPSC_Tau	MATLAB	correl_to_location				0.279		0.05	0	_Bootstrap (correl)		95%	-0.14017853	0.342938099	0.348
Patch clamp VC	sEPSC_F_Area	MATLAB	correl_to_location				0.0436		0.05	0	_Bootstrap (correl)		95%	-0.047783609	0.594604002	0.0456
Patch clamp VC	sIPSC_Frequency	MATLAB	correl_to_location				0.0334		0.05	0	_Bootstrap (correl)		95%	-0.018963488	0.484978928	0.0669
Patch clamp VC	sIPSC_Amplitude	MATLAB	correl_to_location				0.1327		0.05	0	_Bootstrap (correl)		95%	-0.176786429	0.492558994	0.1214
Patch clamp VC	sIPSC_Area	MATLAB	correl_to_location				0.092		0.05	0	_Bootstrap (correl)		95%	-0.122936396	0.508249849	0.1044
Patch clamp VC	sIPSC_Rise	MATLAB	correl_to_location				0.4691		0.05	0	_Bootstrap (correl)		95%	-0.390615245	0.412955994	0.4291
Patch clamp VC	sIPSC_HW	MATLAB	correl_to_location				0.1513		0.05	0	_Bootstrap (correl)		95%	-0.445752615	0.15704789	0.1692
Patch clamp VC	sIPSC_Decay	MATLAB	correl_to_location				0.0627		0.05	0	_Bootstrap (correl)		95%	-0.477743943	0.082591642	0.0805
Patch clamp VC	sIPSC_Tau	MATLAB	correl_to_location				0.0121		0.05	1	_Bootstrap (correl)		95%	-0.504140342	-0.039351212	0.0427
Patch clamp VC	sIPSC_F_Area	MATLAB	correl_to_location				0.0164		0.05	1	_Bootstrap (correl)		95%	0.03894517	0.580659338	0.0234
Patch clamp VC	EI_ratio_Frequency	MATLAB	correl_to_location				0.0043		0.05	1	_Bootstrap (correl)		95%	0.126299132	0.65413479	0.0047
Patch clamp VC	EI_ratio_Amplitude	MATLAB	correl_to_location				0.4694		0.05	0	_Bootstrap (correl)		95%	-0.379925607	0.335372463	0.4615
Patch clamp VC	EI_ratio_Area	MATLAB	correl_to_location				0.4184		0.05	0	_Bootstrap (correl)		95%	-0.417639582	0.350669742	0.4284
Patch clamp VC	EI_ratio_f_Area	MATLAB	correl_to_location				0.1243		0.05	0	_Bootstrap (correl)		95%	-0.125764299	0.489368064	0.1523
Patch clamp VC	eEPSC-Amplitude	MATLAB			pairwise	E12.5 vs E14.5	0.3509	0.617	0.05	0	_Bootstrap (median)	bonf_holm	95%	-240.3564	142.9093
	eEPSC-Amplitude					E12.5 vs E16.5	0.1995	0.5985	0.05	0		bonf_holm	95%	-262.95	132.8533
	eEPSC-Amplitude					E14.5 vs E16.5	0.3085	0.617	0.05	0		bonf_holm	95%	-207.8563	189.632
Patch clamp VC	eEPSC-Area	MATLAB			pairwise	E12.5 vs E14.5	0.3432	0.7968	0.05	0	_Bootstrap (median)	bonf_holm	95%	-3519.4809	2769.4036
	eEPSC-Area					E12.5 vs E16.5	0.2656	0.7968	0.05	0		bonf_holm	95%	-7305.13495	2468.3119
	eEPSC-Area					E14.5 vs E16.5	0.3643	0.6864	0.05	0		bonf_holm	95%	-6694.8907	3078.4681
Patch clamp VC	eEPSC-Rise	MATLAB			pairwise	E12.5 vs E14.5	0.4898	0.7388	0.05	0	_Bootstrap (median)	bonf_holm	95%	-0.725	0.375
	eEPSC-Rise					E12.5 vs E16.5	0.3267	0.9801	0.05	0		bonf_holm	95%	-1	0.35
	eEPSC-Rise					E14.5 vs E16.5	0.3694	0.9801	0.05	0		bonf_holm	95%	-0.9	0.6
Patch clamp VC	eEPSC-Decay	MATLAB			pairwise	E12.5 vs E14.5	0.2055	0.6165	0.05	0	_Bootstrap (median)	bonf_holm	95%	-4.1	6.2
	eEPSC-Decay					E12.5 vs E16.5	0.3891	0.4648	0.05	0		bonf_holm	95%	-3.35	4.65
	eEPSC-Decay					E14.5 vs E16.5	0.2324	0.6165	0.05	0		bonf_holm	95%	-5.1	4.3
Patch clamp VC	eEPSC-HW	MATLAB			pairwise	E12.5 vs E14.5	0.213	0.639	0.05	0	_Bootstrap (median)	bonf_holm	95%	-4.275	6.45
	eEPSC-HW					E12.5 vs E16.5	0.2416	0.639	0.05	0		bonf_holm	95%	-2.25	4.8
	eEPSC-HW					E14.5 vs E16.5	0.3189	0.4832	0.05	0		bonf_holm	95%	-3.75	5.05
Patch clamp VC	eEPSC-Tau	MATLAB			pairwise	E12.5 vs E14.5	0.2356	0.6699	0.05	0	_Bootstrap (median)	bonf_holm	95%	-8.08295	5.6225
	eEPSC-Tau					E12.5 vs E16.5	0.3091	0.4712	0.05	0		bonf_holm	95%	-5.2819	3.1862
	eEPSC-Tau					E14.5 vs E16.5	0.2233	0.6699	0.05	0		bonf_holm	95%	-6.8378	7.6778
Patch clamp VC	eEPSC-PP	MATLAB			pairwise	E12.5 vs E14.5	0.359	0.9165	0.05	0	_Bootstrap (median)	bonf_holm	95%	-0.3477	0.35925
	eEPSC-PP					E12.5 vs E16.5	0.5227	0.718	0.05	0		bonf_holm	95%	-0.166	0.389
	eEPSC-PP					E14.5 vs E16.5	0.3055	0.9165	0.05	0		bonf_holm	95%	-0.106	0.316
Patch clamp VC	eIPSC-Amplitude	MATLAB			pairwise	E12.5 vs E14.5	0.4177	0.4177	0.05	0	_Bootstrap (median)	bonf_holm	95%	-399.732	458.633
	eIPSC-Amplitude					E12.5 vs E16.5	0.0823	0.222	0.05	0		bonf_holm	95%	-728.8063	179.6902
	eIPSC-Amplitude					E14.5 vs E16.5	0.074	0.222	0.05	0		bonf_holm	95%	-686.6416	105.5227
Patch clamp VC	eIPSC-Area	MATLAB			pairwise	E12.5 vs E14.5	0.314	0.5198	0.05	0	_Bootstrap (median)	bonf_holm	95%	-28122.03605	12278.3724
	eIPSC-Area					E12.5 vs E16.5	0.0471	0.1413	0.05	0		bonf_holm	95%	-46690.8545	3505.907625
	eIPSC-Area					E14.5 vs E16.5	0.2599	0.5198	0.05	0		bonf_holm	95%	-38878.1962	16831.4017
Patch clamp VC	eIPSC-Rise	MATLAB			pairwise	E12.5 vs E14.5	0.3104	0.7842	0.05	0	_Bootstrap (median)	bonf_holm	95%	-3.55	1.6
	eIPSC-Rise					E12.5 vs E16.5	0.514	0.6208	0.05	0		bonf_holm	95%	-1.275	1.85
	eIPSC-Rise					E14.5 vs E16.5	0.2614	0.7842	0.05	0		bonf_holm	95%	-1.35	3.65
Patch clamp VC	eIPSC-Decay	MATLAB			pairwise	E12.5 vs E14.5	0.2009	0.4018	0.05	0	_Bootstrap (median)	bonf_holm	95%	-22.9	5.6
	eIPSC-Decay					E12.5 vs E16.5	0.125	0.375	0.05	0		bonf_holm	95%	-21.225	4.925
	eIPSC-Decay					E14.5 vs E16.5	0.3814	0.4018	0.05	0		bonf_holm	95%	-18	17.7
Patch clamp VC	eIPSC-HW	MATLAB			pairwise	E12.5 vs E14.5	0.1369	0.2738	0.05	0	_Bootstrap (median)	bonf_holm	95%	-19.65	5.1
	eIPSC-HW					E12.5 vs E16.5	0.0733	0.2199	0.05	0		bonf_holm	95%	-20.45	2.475
	eIPSC-HW					E14.5 vs E16.5	0.3493	0.3493	0.05	0		bonf_holm	95%	-16.375	15.75
Patch clamp VC	eIPSC-Tau	MATLAB			pairwise	E12.5 vs E14.5	0.1215	0.3588	0.05	0	_Bootstrap (median)	bonf_holm	95%	-22.42815	5.6025
	eIPSC-Tau					E12.5 vs E16.5	0.1196	0.3588	0.05	0		bonf_holm	95%	-25.70235	4.8827
	eIPSC-Tau					E14.5 vs E16.5	0.4893	0.4893	0.05	0		bonf_holm	95%	-21.0399	17.8392
Patch clamp VC	eIPSC-PP	MATLAB			pairwise	E12.5 vs E14.5	0.0163	0.0326	0.05	1	_Bootstrap (median)	bonf_holm	95%	0.015	0.342
	eIPSC-PP					E12.5 vs E16.5	0.0059	0.0177	0.05	1		bonf_holm	95%	0.083	0.452
	eIPSC-PP					E14.5 vs E16.5	0.1452	0.1452	0.05	0		bonf_holm	95%	-0.09	0.239
Patch clamp VC	eEPSC_Amplitude	MATLAB	correl_to_location				0.1258		0.05	0	_Bootstrap (correl)		95%	-0.150481815	0.49598352	0.1204
Patch clamp VC	eEPSC_Area	MATLAB	correl_to_location				0.2467		0.05	0	_Bootstrap (correl)		95%	-0.316247875	0.153672278	0.309
Patch clamp VC	eEPSC_Rise	MATLAB	correl_to_location				0.3528		0.05	0	_Bootstrap (correl)		95%	-0.460910935	0.332076526	0.3438
Patch clamp VC	eEPSC_Decay	MATLAB	correl_to_location				0.0597		0.05	0	_Bootstrap (correl)		95%	-0.434932028	0.056448035	0.1315
Patch clamp VC	eEPSC_HW	MATLAB	correl_to_location				0.2466		0.05	0	_Bootstrap (correl)		95%	-0.356408775	0.18328957	0.2912
Patch clamp VC	eEPSC_Tau	MATLAB	correl_to_location				0.0519		0.05	0	_Bootstrap (correl)		95%	-0.476151975	0.04894653	0.1021
Patch clamp VC	eEPSC_PP	MATLAB	correl_to_location				0.4167		0.05	0	_Bootstrap (correl)		95%	-0.336760983	0.406231991	0.4412
Patch clamp VC	eIPSC_Amplitude	MATLAB	correl_to_location				0.0128		0.05	1	_Bootstrap (correl)		95%	0.047803929	0.576063777	0.0163
Patch clamp VC	eIPSC_Area	MATLAB	correl_to_location				0.2848		0.05	0	_Bootstrap (correl)		95%	-0.336177995	0.220403256	0.3051
Patch clamp VC	eIPSC_Rise	MATLAB	correl_to_location				0.0813		0.05	0	_Bootstrap (correl)		95%	-0.487891197	0.090351375	0.0972
Patch clamp VC	eIPSC_Decay	MATLAB	correl_to_location				0.0071		0.05	1	_Bootstrap (correl)		95%	-0.556716478	-0.072587809	0.0274
Patch clamp VC	eIPSC_HW	MATLAB	correl_to_location				0.008		0.05	1	_Bootstrap (correl)		95%	-0.623899996	-0.066294755	0.0174
Patch clamp VC	eIPSC_Tau	MATLAB	correl_to_location				0.0051		0.05	1	_Bootstrap (correl)		95%	-0.59865834	-0.097462157	0.0131
Patch clamp VC	eIPSC_PP	MATLAB	correl_to_location				0.2817		0.05	0	_Bootstrap (correl)		95%	-0.166458265	0.373556308	0.3473
Morphology	Distance From Soma	MATLAB			pairwise	E12.5 vs E14.5	0.03109689		0.016952428	0	_Bootstrap (mean)	sidak	95%	-149.0758041	20.46251899
	Distance From Soma					E12.5 vs E16.5	0.0001		0.016952428	1	_Bootstrap (mean)	sidak	95%	37.73635207	190.3630338
	Distance From Soma					E14.5 vs E16.5	0		0.016952428	1	_Bootstrap (mean)	sidak	95%	92.06988315	262.8175274
Morphology	Distance From Border	MATLAB			pairwise	E12.5 vs E14.5	0.00559944		0.016952428	1	_Bootstrap (mean)	sidak	95%	-172.9905015	-6.139349779
	Distance From Border					E12.5 vs E16.5	0.1156		0.016952428	0	_Bootstrap (mean)	sidak	95%	-40.16244614	110.7237068
	Distance From Border					E14.5 vs E16.5	0.0004		0.016952428	1	_Bootstrap (mean)	sidak	95%	36.47769489	217.1187493
Morphology	Distance From Soma	MATLAB	correl_to_location				0		0.05	1	_Bootstrap (correl)		95%	0.31770971	0.682806171	0
Morphology	Distance From Border	MATLAB	correl_to_location				0.0865		0.05	0	_Bootstrap (correl)		95%	-0.068463721	0.384419441	0.1086
Projections	Overall (w/out preferred)	MATLAB			pairwise	E12.5 vs E14.5	0.0351	0.0702	0.05	0		bonf_holm		-0.0050135	0.139357278
	Overall (w/out preferred)					E12.5 vs E16.5	0.0129	0.0387	0.05	1		bonf_holm		0.01291375	0.187227933
	Overall (w/out preferred)					E14.5 vs E16.5	0.1462	0.1462	0.05	0		bonf_holm		-0.036265067	0.099031246
Projections	E12.5	MATLAB			pairwise	E12: Amy vs LHA	0.0616	0.7392	0.001	0		Bonf_Holm		-0.441732208	0.120420104
						E12: Amy vs LS	0.0074	0.1184	0.001	0		Bonf_Holm		-0.174485389	0.025233085
						E12: Amy vs NAcc	0.0166	0.2324	0.001	0		Bonf_Holm		-0.210565359	0.040215916
						E12: Amy vs mPFC	0.0008	0.0176	0.001	0		Bonf_Holm		-0.231534109	0.004468524
						E12: LHA vs LS	0.2628	2.1024	0.001	0		Bonf_Holm		-0.208925221	0.38347628
						E12: LHA vs NAcc	0.2766	2.1024	0.001	0		Bonf_Holm		-0.217867575	0.383885102
						E12: LHA vs mPFC	0.4144	2.072	0.001	0		Bonf_Holm		-0.241800078	0.356110894
						E12: LS vs NAcc	0.4485	1.3308	0.001	0		Bonf_Holm		-0.138292242	0.129515282
						E12: LS vs mPFC	0.1604	1.604	0.001	0		Bonf_Holm		-0.173650047	0.082863156
						E12: NAcc vs mPFC	0.2285	2.0565	0.001	0		Bonf_Holm		-0.177986249	0.119144766
	E14.5				pairwise	E14: Amy vs LHA	0.01	0.15	0.001	0		Bonf_Holm		-0.01298952	0.075804376
						E14: Amy vs LS	0.0001	0.0026	0.001	0		Bonf_Holm		-0.111297944	-0.002498386
						E14: Amy vs NAcc	0	0	0.001	1		Bonf_Holm		-0.389940933	-0.241542579
						E14: Amy vs mPFC	0.0022	0.0462	0.001	0		Bonf_Holm		-0.082472229	0.004344269
						E14: LHA vs LS	0	0	0.001	1		Bonf_Holm		-0.140797852	-0.039155731
						E14: LHA vs NAcc	0	0	0.001	1		Bonf_Holm		-0.418928956	-0.275981478
						E14: LHA vs mPFC	0	0	0.001	1		Bonf_Holm		-0.111958251	-0.030112843
						E14: LS vs NAcc	0	0	0.001	1		Bonf_Holm		-0.336136016	-0.184158206
						E14: LS vs mPFC	0.105	1.155	0.001	0		Bonf_Holm		-0.027394723	0.070534362
						E14: NAcc vs mPFC	0	0	0.001	1		Bonf_Holm		0.209802875	0.354816732
	E16.5				pairwise	E16: Amy vs LHA	0.3368	2.0208	0.001	0		Bonf_Holm		-0.044642857	0.048115079
						E16: Amy vs LS	0	0	0.001	1		Bonf_Holm		-0.268162393	-0.108230311
						E16: Amy vs NAcc	0	0	0.001	1		Bonf_Holm		-0.277400603	-0.112519968
						E16: Amy vs mPFC	0	0	0.001	1		Bonf_Holm		-0.105367783	-0.016264896
						E16: LHA vs LS	0	0	0.001	1		Bonf_Holm		-0.272283272	-0.097374847
						E16: LHA vs NAcc	0	0	0.001	1		Bonf_Holm		-0.277181906	-0.108930473
						E16: LHA vs mPFC	0.0001	0.0026	0.001	0		Bonf_Holm		-0.113293051	-0.007516904
						E16: LS vs NAcc	0.4384	2.072	0.001	0		Bonf_Holm		-0.115612822	0.09939262
						E16: LS vs mPFC	0	0	0.001	1		Bonf_Holm		0.032076182	0.218928101
						E16: NAcc vs mPFC	0	0	0.001	1		Bonf_Holm		0.04447989	0.217151048
	Amygdala				pairwise	Amy: E12 vs E14	0.0004	0.0092	0.001	0		Bonf_Holm		0.000883845	0.123880774
						Amy: E12 vs E16	0	0	0.001	1		Bonf_Holm		0.057010252	0.179867172
						Amy: E14 vs E16	0	0	0.001	1		Bonf_Holm		0.011770125	0.100843254
	Lateral Hypothalamus				pairwise	LHA: E12 vs E14	0.0027	0.054	0.001	0		Bonf_Holm		-0.019453519	0.530591031
						LHA: E12 vs E16	0.0002	0.0048	0.001	0		Bonf_Holm		0.010683761	0.561050061
						LHA: E14 vs E16	0.0242	0.3146	0.001	0		Bonf_Holm		-0.026598027	0.072393822
	Lateral Septum				pairwise	LS: E12 vs E14	0.0032	0.0608	0.001	0		Bonf_Holm		-0.014227243	0.164623363
						LS: E12 vs E16	0.4436	1.7536	0.001	0		Bonf_Holm		-0.105735728	0.109756098
						LS: E14 vs E16	0.006	0.108	0.001	0		Bonf_Holm		-0.159189504	0.026301072
	Nucleus Accumbens (Shell)				pairwise	NAcc: E12 vs E14	0	0	0.001	1		Bonf_Holm		-0.30119233	-0.061585459
						NAcc: E12 vs E16	0.4561	0.897	0.001	0		Bonf_Holm		-0.128887451	0.143780078
						NAcc: E14 vs E16	0	0	0.001	1		Bonf_Holm		0.089243692	0.295895372
	Medial Prefrontal Cortex				pairwise	mPFC: E12 vs E14	0	0	0.001	1		Bonf_Holm		0.031404614	0.233714936
						mPFC: E12 vs E16	0	0	0.001	1		Bonf_Holm		0.065215391	0.269710307
						mPFC: E14 vs E16	0.0068	0.1156	0.001	0		Bonf_Holm		-0.009513854	0.077866798
